# Deep learning-based proteomics enables accurate classification of bulk and single-cell samples

**DOI:** 10.1101/2024.02.03.578734

**Authors:** Karl K. Krull, Arlene Kühn, Julia Höhn, Titus J. Brinker, Jeroen Krijgsveld

## Abstract

Proteins are the main drivers of cell function and disease, making their analysis a powerful technique to characterize determinants of cell identity and to identify biomarkers. Current proteomic technology has the breadth to profile thousands of proteins and even the sensitivity to access single cells, however limitations in throughput restrict its application, e.g. not allowing classification of samples according to biological or clinical status in large sample cohorts. Therefore, we developed a deep learning-based approach for the analysis of mass spectrometric (MS) data, assigning proteomic profiles to sample identity. Specifically, we designed an architecture referred to as Proformer, and show that it is superior to convolutional neural network-driven architectures, is explainable, and demonstrates robustness towards batch-effects. Based on its tabular approach, we highlight the integration of all four dimensions of proteomic measurements (retention time, mass-to-charge, intensity and ion mobility), and demonstrate enhanced sample discrimination involving a treatment with IFN-γ, despite its subtle effect on the cell’s proteome. In addition, the Proformer is not restricted to proteomic depth, and can classify cells by cell type and their differentiation status even using single-cell proteomic data. Collectively, this work presents a novel deep learning-based model for rapid classification of proteomic data, with important future implications to enhance patient stratification, early detection and single-cell analysis.
