## Supplementary Data for "Deep learning-based proteomics enables accurate classification of bulk and single-cell samples"

### Sheet: Set sizes
	data set	size of training set	set size during tuning	size of validation set	size of test set
	Bulk set IFN-y treatment	142	113	29	71
	Petrosius V et al., 2023	420	336	84	99
	Hu M et al., 2023	105	84	21	30
	Krull KK et al., 2024	115	92	23	28

### Sheet: Hyperparameters
	hyperparameter	type	description	value ranges
	number of layers	integer	Amount of encoder blocks	2-5
	learning rate	float	Rate of step size during the optimization process	0.002-0.004
	feedforward dimension	integer	Dimensionality of the hidden layer in the MLP of Encoder blocks	[2, 4, 8, 16, 32, 64]
	merger dimension	integer	Output dimension of the Patch merger	[16, 32, 64, 128]
	number of heads	integer	Number of Multihead attentions (eature dimensions must be 0 modulo number of heads)	[1, number of feature dimensions]
